# Metabotropic NMDA Receptor Signaling Contributes to Sex Differences in Synaptic Plasticity and Episodic Memory

**DOI:** 10.1101/2024.01.26.577478

**Authors:** Aliza A. Le, Julie C. Lauterborn, Yousheng Jia, Conor D. Cox, Gary Lynch, Christine M. Gall

**Affiliations:** Departments of Anatomy and Neurobiology, University of California; Irvine, 92697, USA; Psychiatry and Human Behavior, University of California; Irvine, 92868, USA; Neurobiology and Behavior, University of California; Irvine, 92697, USA

**Author notes:** Corresponding Authors: C.M. Gall and G. Lynch, To whom correspondence should be addressed: Christine M. Gall, Communicating corresponding author Department of Anatomy and Neurobiology, University of California at Irvine 837 Health Sci. Road. Irvine, CA 92697-1275.

## Abstract

Men generally outperform women on encoding spatial components of episodic memory whereas the reverse holds for semantic elements. Here we show that female mice outperform males on tests for non-spatial aspects of episodic memory (“what”, “when”), suggesting that the human findings are influenced by neurobiological factors common to mammals. Analysis of hippocampal synaptic plasticity mechanisms and encoding revealed unprecedented, sex-specific contributions of non-classical metabotropic NMDA receptor (NMDAR) functions. While both sexes used non-ionic NMDAR signaling to trigger actin polymerization needed to consolidate long-term potentiation (LTP), NMDAR GluN2B subunit antagonism blocked these effects in males only and had the corresponding sex-specific effect on episodic memory. Conversely, blocking estrogen receptor alpha eliminated metabotropic stabilization of LTP and episodic memory in females only. The results show that sex differences in metabotropic signaling critical for enduring synaptic plasticity in hippocampus have significant consequences for encoding episodic memories.
