## Supplementary Table 1 for "Metabotropic NMDA Receptor Signaling Contributes to Sex Differences in Synaptic Plasticity and Episodic Memory"

### Sheet: Main Figures
	FIG.	Description	# animals	mean±SEM (N= # of slices for physiology/IHC)	STATISTICS	F-value (ANOVA+post-hoc) or t-value (t-test)	stars	P value
	Figure 1
	1a	3-pair what task	6 male mice	Male: 40.90 ± 7.202	2-tailed unpaired t-test	t=0.0777 df=14	n.s.	0.9392
			10 fem mice	Female: 41.80 ± 7.809
		4-pair what task	10 male mice	Male: 7.330 ± 4.221	2-tailed unpaired t-test	t=4.526 df=18	***	0.0003
			10 fem mice	Female: 35.25 ± 4.500
	1b	simultaneous 'what'	4 male mice	Male: 3.475 ± 1.839	2-tailed unpaired t-test	t=5.725 df=7	***	0.0007
			5 female mice	Female: 17.30 ± 1.583
	1c	When	5 male mice	Male: -2.580 ± 4.457	2-tailed unpaired t-test	t=4.815 df=9	***	0.001
			6 female mice	Female: 28.75 ± 4.626
	1d	Where (5 min training)	4 female mice	Male: 48.61 ± 6.814 N=4	2-tailed unpaired t-test	t=5.101 df=6	**	0.0022
			4 male mice	Female: 3.220 ± 5.723 N=4
	1e	Z-score summary	10 female mice	What serial: 2.09 ± 0.34	One-way ANOVA,	Interaction: F (3, 21) = 49.11		P < 0.0001
			4 female mice	What simultaneous: 3.77±0.43	post-hoc Tukey	WHAT seq vs. WHATsim	*	0.0152
			10 female mice	Where: -3.86±0.42		WHAT seq vs. WHERE	****	< 0.0001
			6 female mice	When: 1.93±0.23		WHAT seq vs. WHEN	ns	0.9858
						WHATsim vs. WHERE	****	< 0.0001
						WHATsim vs. WHEN	*	0.0161
						WHERE vs. WHEN	****	< 0.0001
	Figure 2
	2a	MK801+LTP magnitude	5 male rats (veh)	Veh: 151.60±6.33 (8)	2-tailed unpaired t-test	t=3.477 df=11		0.0052
			3 male rats (MK801)	MK801: 114.14±9.18 (5)
	2d	Phalloidin+TBS	3 male rats	con N=21	One-way ANOVA,	Interaction: F (3, 57) = 15.30		P < 0.0001
				VEH N=24	post-hoc Tukey	con vs. VEH	***	0.0001
				APV N=8		con vs. APV	ns	0.9986
				MK801 N=8		con vs. MK801	****	< 0.0001
						VEH vs. APV	**	0.0046
						VEH vs. MK801	ns	0.1016
						APV vs. MK801	****	< 0.0001
	2e	pERK/PSD95 bar graph summary	3 male rats	con N=12	One-way ANOVA,	Interaction: F (2, 32) = 10.33		P = 0.0003
				VEH N=12	post-hoc Tukey	con vs. VEH	***	0.0007
				MK801 N=11		con vs. MK801	**	0.0026
						VEH vs. MK801	ns	0.9151
		pERK/PSD95 histograph	3 male rats	con N=12	2-way R-M ANOVA,	Interaction: F (38, 608) = 18.50		P < 0.0001
				VEH N=12	Bonferroni post-hoc	LFS vs. TBS		0.0048
				MK801 N=11		LFS vs. MK801		0.0046
						TBS vs. MK801		> 0.9999
	2f	pSrc/PSD95	3 male rats	con N=32	One-way ANOVA,	Interaction: F (3, 62) = 15.11		P < 0.0001
				VEH N=17	post-hoc Tukey	con vs. VEH	****	< 0.0001
				APV N=7		con vs. APV	ns	0.2822
				MK801 N=10		con vs. MK801	*	0.02
						VEH vs. APV	****	< 0.0001
						VEH vs. MK801	ns	0.4762
						APV vs. MK801	**	0.0023
	2g	pCAMKII/PSD95	3 male rats	con N=16	One-way ANOVA,	Interaction: F (2, 29) = 10.53		P = 0.0004
				VEH N=8	post-hoc Tukey	con vs. VEH	***	0.0003
				MK801 N=8		con vs. MK801	ns	0.8993
						VEH vs. MK801	**	0.0045
	Figure 3
	3a	NMDAR-isolated infusion + MK801	4 male rats	pre: 201.09±5.9822 (6)	2-tailed paired t-test	t=12.17 df=10	***	0.0001
				post: 87.692±7.1425 (6)
	3b	NMDAR-isolated infusion + RO25	4 male rats	pre: 204.29±2.668 (5)	2-tailed paired t-test	t=1.538 df=8	n.s.	0.0841
				post: 211.21±3.621 (5)
	3c	NMDAR-EPSC	6 male mice (veh)	VEH: 76.11 ± 8.675 (9)	2-tailed paired t-test	t=2.493 df=13	*	0.027
			4 male mice (Ro25)	RO25: 48.33 ± 3.621 (6)
	3d	Ro25 + thr LTP	3 male rats (Veh)	Veh: 137.16±9.27 (5)	2-tailed unpaired t-test	t=3.276 df=8	*	0.011
			4 male rats (Ro)	Ro25: 106.48±1.31 (5)
	3e	Ro25 + 10 TBS LTP	7 male rats	Veh: 152.8 ± 4.350 N=7	2-tailed unpaired t-test	t=3.933 df=14	**	0.0015
				Ro25: 126.5 ± 4.816 N=9
	3f	Phalloidin + RO25	4 male rats	con N=22	One-way ANOVA,	Interaction: F (2, 39) = 16.81		P < 0.0001
				VEH N=10	post-hoc Tukey	con vs. VEH	***	0.0001
				Ro25 N=10		con vs. RO25	ns	0.1651
						VEH vs. RO25	****	< 0.0001
	3g	pSrc+RO25	3 male rats	con N=17	One-way ANOVA,	Interaction: F (2, 27) = 6.517		P = 0.0049
				veh N=5	post-hoc Tukey	con vs. VEH	**	0.0039
				Ro25 N=8		con vs. RO25	ns	0.9341
						VEH vs. RO25	*	0.0191
		RO25 + pERK	3 male rats	con N=17	One-way ANOVA,	Interaction: F (2, 36) = 14.36		P < 0.0001
				VEH N=11	post-hoc Tukey	con vs. VEH	***	0.0007
				Ro25 N=11		con vs. Ro25	****	< 0.0001
						VEH vs. Ro25	ns	0.7657
		RO25+pCAMKII	3 male rats	con N=12	One-way ANOVA,	Interaction: F (2, 24) = 5.111		P = 0.0142
				veh N=8	post-hoc Tukey	con vs. veh	*	0.0167
				Ro25 N=7		con vs. Ro25	ns	0.9933
						veh vs. Ro25	*	0.0459
	Figure 4
	4a	MK801 LTP (female, non-proestrus)	3 female rats/group	veh: 152.3 ± 6.083 N=5	2-tailed unpaired t-test	t=5.563 df=7	***	0.0008
				MK801: 104.5 ± 5.835 N=4
	4c	Phalloidin + MK801, APV, Ro25	4 female rats	con N=33	One-way ANOVA,	Interaction: F (4, 62) = 22.88		P < 0.0001
		female non-proestrus		VEH N=16	post-hoc Tukey	con vs. veh	****	< 0.0001
				MK801 N=6		con vs. MK801	***	0.0002
				Ro25 N=7		con vs. RO25	****	< 0.0001
				APV N=5		con vs. APV	ns	0.9914
						veh vs. MK801	ns	0.9961
						veh vs. RO25	ns	0.8245
						veh vs. APV	***	0.0001
						MK801 vs. RO25	ns	0.7629
						MK801 vs. APV	**	0.0035
						RO25 vs. APV	****	< 0.0001
	4d	Diestrus + Ro25, female	3 female rats (veh)	VEH: 132.80±6.7 (5)	2-tailed unpaired t-test	t=0.03626 df=9	n.s.	P=0.9718
			4 female rats (Ro25)	Ro25: 133.12±6.0 (6)
	4e	Phalloidin + MPP	3 female rats	con N=17	One-way ANOVA,	Interaction: F (2, 29) = 16.02		P < 0.0001
		(female, non-proestrus)		VEH N=6	post-hoc Tukey	con vs. VEH	****	< 0.0001
				MPP N=9		con vs. MPP	ns	0.7979
						VEH vs. MPP	***	0.0003
		Phalloidin + MPP (male)	3 male rats	con N=12	One-way ANOVA,	Interaction: F (2, 21) = 20.28		P < 0.0001
				VEH N=6	post-hoc Tukey	con vs. VEH	****	< 0.0001
				MPP N=6		con vs. MPP	***	0.0007
						VEH vs. MPP		0.4419
	4f	NR1	3 female, 3 male rats	Male: 100.0 ± 5.740 N=17	2-tailed unpaired t-test	t=2.512 df=33	*	0.0171
				Fem: 123.7 ± 7.377 N=18
		NR2A	3 female, 3 male rats	Male: 100.0 ± 2.675 N=18	2-tailed unpaired t test	t=0.7541 df=24.25	ns	0.4581
				Fem: 104.7 ± 5.654 N=18	(Welch's correction)
		NR2B	3 female, 3 male rats	Male: 100.0 ± 3.861 N=20	2-tailed unpaired t-test	t=1.030 df=38	ns	0.3094
				Fem: 106.7 ± 5.202 N=20
		NR2B Y1472	3 female, 3 male rats	Male: 100.0 ± 3.130 N=20	2-tailed unpaired t-test	t=3.054 df=38	**	0.0041
				Fem: 84.03 ± 4.189 N=20
	4h	Where (+Ro25)	mice		2-way ANOVA,	Interaction: F (1, 15) = 19.62	***	P = 0.0005
			male-veh N=5	male-veh: 31.31 ± 3.16		Sex: F (1, 15) = 15.36	**	P = 0.0014
			male-Ro25 N=4	male-Ro25: -9.25 ± 1.58		Drug: F (1, 15) = 7.347	*	P = 0.0161
			female-veh N=5	female-veh: 28.41 ± 6.75	post-hoc Tukey	Male:veh vs. Male:RO25	***	0.001
			female-Ro25 N=5	female-Ro25: 38.17 ± 7.54		Male:veh vs. Female:veh	ns	0.9817
						Male:veh vs. Female:RO25	ns	0.8148
						Male:RO25 vs. Female:veh	**	0.0019
						Male:RO25 vs. Female:RO25	***	0.0002
						Female:veh vs. Female:RO25	ns	0.6047
	4i	Where (+MPP)	mice		2-way ANOVA,	Interaction: F (1, 24) = 8.001	***	P = 0.0093
			male-veh N=7	male-veh: 34.36 ± 4.75		Sex: F (1, 24) = 17.56	****	P = 0.0003
			male-MPP N=7	male- MPP: 29.34 ± 4.05		Drug: F (1, 24) = 14.68	****	P = 0.0008
			female-veh N=7	female-veh: 27.56 ± 5.85	post-hoc Tukey	Male:veh vs. Male:RO25	ns	0.8926
			female-MPP N=7	female-MPP: -5.76 ± 5.20		Male:veh vs. Female:veh	ns	0.7712
						Male:veh vs. Female:RO25	****	< 0.0001
						Male:RO25 vs. Female:veh	ns	0.9941
						Male:RO25 vs. Female:RO25	***	0.0003
						Female:veh vs. Female:RO25	***	0.0005

### Sheet: Supplementary Figures
	S. FIG	Description	# animals	STATISTICS	F-value, post-hoc comparisons	P value
	Supplementary Figure 1
	S1a	3-Odor Task Sampling time	6 male	2-way ANOVA	Interaction: F (3, 56) = 0.8964	P = 0.4488
			10 females		Trials: F (3, 56) = 1.316	P = 0.2782
					Sex: F (1, 56) = 4.224	P = 0.0445
		Distance Travelled across Trials		2-way ANOVA	Interaction: F (3, 56) = 0.8107	P = 0.4933
					Trials: F (3, 56) = 3.581	P = 0.0193
					Sex: F (1, 56) = 0.2229	P = 0.6387
		Velocity across Trials		2-way ANOVA	Interaction: F (3, 56) = 0.7425	P = 0.5313
					Trials: F (3, 56) = 3.489	P = 0.0215
					Sex: F (1, 56) = 0.4089	P = 0.5251
	S1b	4 odor Task Sampling time (Training)	10 males	2-way ANOVA	Interaction: F (4, 90) = 0.5219	P = 0.7199
			10 females		Trials: F (4, 90) = 2.433	P = 0.0531
					Sex: F (1, 90) = 1.166	P = 0.2831
		Distance Travelled across Trials		2-way ANOVA	Interaction: F (4, 90) = 0.5912	P = 0.6699
					Trials: F (4, 90) = 7.789	P < 0.0001
					Sex: F (1, 90) = 14.43	P = 0.0003
		Velocity across Trials		2-way ANOVA	Interaction: F (4, 90) = 1.014	P = 0.4043
					Trials: F (4, 90) = 4.599	P = 0.0020
					Sex: F (1, 90) = 15.62	P = 0.0002
	S1c	Simultaneous what task/where	8 males	2-way ANOVA	Interaction: F (2, 28) = 1.073	P = 0.3556
		Sampling times trials only	9 females		Trials: F (2, 28) = 9.907	P = 0.0006
					Sex: F (1, 28) = 6.203	P = 0.0190
		Distance Travelled		2-way ANOVA	Interaction: F (1, 29) = 0.3831	P = 0.5408
					Trials: F (1, 29) = 0.8082	P = 0.3761
					Sex: F (1, 29) = 1.449	P = 0.2384
		Velocity		2-way ANOVA	Interaction: F (1, 29) = 0.7405	P = 0.3966
					Trials: F (1, 29) = 1.343	P = 0.2559
					Sex: F (1, 29) = 0.3874	P = 0.5385
	S1d	When	6 males	2-way ANOVA	Interaction: F (4, 50) = 0.2341	P = 0.9179
		Sampling times across trials	6 females		Trials: F (4, 50) = 0.6495	P = 0.6299
					Sex: F (1, 50) = 1.380	P = 0.2457
		Distance travelled across trials		2-way ANOVA	Interaction: F (4, 49) = 0.3374	P = 0.8514
					Trials: F (4, 49) = 2.215	P = 0.0810
					Sex: F (1, 49) = 1.415	P = 0.2399
		Velocity across trials		2-way ANOVA	Interaction: F (4, 50) = 0.06064	P = 0.9930
					Trials: F (4, 50) = 3.002	P = 0.0269
					Sex: F (1, 50) = 1.599	P = 0.2119
	Supplementary Figure 2
		fEPSP TBS area	7 male rats	RM 2-way ANOVA	Interaction: F(9, 189) = 0.2407	P = 0.988
			veh: n=15
			Ro25: n=9
	Supplementary Figure 3
	S3b	Where task (+Ro25)	male (veh, Ro25) n=5, 4	2-way ANOVA	Interaction: F (1, 15) = 0.7665	P = 0.3951
		Training (sampling times)	female (veh, Ro25) n=5, 5		Sex: F (1, 15) = 0.2524	P = 0.6227
					Drug: F (1, 15) = 3.651	P = 0.0754
					male: veh vs. Ro25	0.2634
					fem: veh vs. Ro25	0.8734
					veh: male vs. fem	0.7493
					drug: male vs. fem	0.9938
		test (sampling times)		2-way ANOVA	Interaction: F (1, 15) = 1.525	P = 0.2358
					Sex: F (1, 15) = 1.175	P = 0.2955
					Drug: F (1, 15) = 8.970	P = 0.0091
					male: veh vs. Ro25	0.0477
					fem: veh vs. Ro25	0.587
					veh: male vs. fem	0.3624
					drug: male vs. fem	0.9996
	S3c	training (distance travelled)		2-way ANOVA	Interaction: F (1, 15) = 0.04457	P = 0.8356
					Sex: F (1, 15) = 2.093	P = 0.1685
					Drug: F (1, 15) = 1.561	P = 0.2306
				post-hoc Tukey	male: veh vs. Ro25	0.8902
					fem: veh vs. Ro25	0.7154
					veh: male vs. fem	0.8047
					drug: male vs. fem	0.672
		training (velocity)		2-way ANOVA	Interaction: F (1, 15) = 0.03833	P = 0.8474
					Sex: F (1, 15) = 2.146	P = 0.1636
					Drug: F (1, 15) = 1.533	P = 0.2347
				post-hoc Tukey	male: veh vs. Ro25	0.8891
					fem: veh vs. Ro25	0.7264
					veh: male vs. fem	0.792
					drug: male vs. fem	0.6708
		testing (distance travelled)		2-way ANOVA	Interaction: F (1, 15) = 2.549	P = 0.1312
					Sex: F (1, 15) = 19.40	P = 0.0005
					Drug: F (1, 15) = 4.725	P = 0.0461
				post-hoc Tukey	male: veh vs. Ro25	0.0855
					fem: veh vs. Ro25	0.9741
					veh: male vs. fem	0.0027
					drug: male vs. fem	0.2576
		testing (velocity)		2-way ANOVA	Interaction: F (1, 15) = 0.6940	P = 0.4179
					Sex: F (1, 15) = 15.74	P = 0.0012
					Drug: F (1, 15) = 3.999	P = 0.0640
				post-hoc Tukey	male: veh vs. Ro25	0.251
					fem: veh vs. Ro25	0.8297
					veh: male vs. fem	0.0153
					drug: male vs. fem	0.1813
	S3d	Where task (+MPP)	male (veh, Ro25) n=5, 4
			female (veh, Ro25) n=6, 6
		Training (sampling times)		2-way ANOVA	Interaction: F (1, 24) = 1.004	P = 0.3264
					Sex: F (1, 24) = 6.378	P = 0.0186
					Drug: F (1, 24) = 3.158	P = 0.0882
				post-hoc Tukey	male: veh vs. MPP	0.2289
					fem: veh vs. MPP	0.9462
					veh: male vs. fem	0.0864
					drug: male vs. fem	0.7063
		test (sampling times)		2-way ANOVA	Interaction: F (1, 24) = 7.627	P = 0.0108
					Sex: F (1, 24) = 2.625	P = 0.1182
					Drug: F (1, 24) = 0.1786	P = 0.6763
				post-hoc Tukey	male: veh vs. MPP	0.1381
					fem: veh vs. MPP	0.369
					veh: male vs. fem	0.0237
					drug: male vs. fem	0.8504
	S3e	training (distance travelled)		2-way ANOVA	Interaction: F (1, 24) = 1.225	P = 0.2794
					Sex: F (1, 24) = 4.719	P = 0.0399
					Drug: F (1, 24) = 0.5680	P = 0.4584
				post-hoc Tukey	male: veh vs. MPP	0.5624
					fem: veh vs. MPP	0.9944
					veh: male vs. fem	0.1218
					drug: male vs. fem	0.8743
		training (velocity)		2-way ANOVA	Interaction: F (1, 24) = 1.206	P = 0.2831
					Sex: F (1, 24) = 4.759	P = 0.0392
					Drug: F (1, 24) = 0.4833	P = 0.4936
				post-hoc Tukey	male: veh vs. MPP	0.5913
					fem: veh vs. MPP	0.9917
					veh: male vs. fem	0.1217
					drug: male vs. fem	0.8688
		testing (distance travelled)		2-way ANOVA	Interaction: F (1, 24) = 0.1068	P = 0.7467
					Sex: F (1, 24) = 2.189	P = 0.1520
					Drug: F (1, 24) = 0.03663	P = 0.8498
				post-hoc Tukey	male: veh vs. MPP	0.9828
					fem: veh vs. MPP	0.9997
					veh: male vs. fem	0.5856
					drug: male vs. fem	0.8467
		testing (velocity)		2-way ANOVA	Interaction: F (1, 24) = 0.04253	P = 0.8384
					Sex: F (1, 24) = 2.187	P = 0.1522
					Drug: F (1, 24) = 0.01416	P = 0.9063
				post-hoc Tukey	male: veh vs. MPP	0.9956
					fem: veh vs. MPP	> 0.9999
					veh: male vs. fem	0.6379
					drug: male vs. fem	0.805
